# The Tangled History and Taxonomy of an Iconic Chorus Frog Complex Clarified using Genomic Analyses

**DOI:** 10.64898/2026.03.09.710633

**Authors:** Chris X. McDaniels, Nicole Povelikin, Mysia Dye, Michelle L. Kortyna, Robert C. Jadin, Sarah A. Orlofske, Gabriela Parra-Olea, Alan R. Lemmon, Emily Moriarty Lemmon, Lisa N. Barrow

**Author notes:** Correspondence to be sent to: Department of Biology, University of New Mexico, MSC03-2020, 219 Yale Blvd NE, Albuquerque, NM 87131, USA.

## Abstract

Species represent a fundamental unit of biodiversity in evolutionary biology, but the nature of the speciation continuum and inadequate sampling of organisms with broad distributions provide substantial challenges to species delimitation. The Pacific Treefrog complex (*Pseudacris regilla sensu lato*) is an iconic but systematically poorly understood group of chorus frogs inhabiting a vast portion of western North America. Current studies tentatively recognize three species in this complex (*P. hypochondriaca*, *P. regilla*, *P. sierra*), but disagreement remains among morphological, mitochondrial, and nuclear genetic data. In this study, we used thorough geographic sampling and thousands of nuclear loci, along with an integrative, multi-method approach to clarify the phylogenetic relationships and divergence history of *P. regilla s.l.* lineages and recommend a new taxonomic arrangement for the group. *Pseudacris regilla* and *P. sierra* fall firmly within the “gray zone” of speciation, composing a combined “north” lineage. Based on the degree of congruence in inferences from our analyses and evidence for isolating mechanisms, we propose a two species taxonomy for this complex, recognizing the “north” lineage as *P. regilla* and retaining *P. hypochondriaca* as a species. Our study shows how extensive geographic sampling, high-throughput sequencing, and multiple analytical approaches can resolve systematic uncertainties in challenging species complexes.
