## Supplementary Table S1 for "The Tangled History and Taxonomy of an Iconic Chorus Frog Complex Clarified using Genomic Analyses"

vcf_name	LibraryID	Museum_Source	CatalogNumber_SampleID	collector_number	species_inferred_from_Jadin_et_al_2021	Status	delimitR_3pops_inputs	final_delimitation	SeqFormat	Primer	country	state	county	locality	lat	long	date	Notes
NA	35393	Jadin et al. 2021	1		NA	Not used	NA	NA	PE150	A8_80k	United States of America	Oregon	Multnomah	MHCC	45.51297	-122.39772
NA	35394	Jadin et al. 2021	2		NA	Not used	NA	NA	PE150	A8_80k	United States of America	Oregon	Multnomah	MHCC	45.51297	-122.39772
1_I35395	35395	Jadin et al. 2021	3		regilla	Included in final assembly	regilla	P. regilla	PE150	A8_80k	United States of America	Oregon	Multnomah	MHCC	45.51297	-122.39772
2_I35396	35396	Jadin et al. 2021	4		regilla	Included in final assembly	regilla	P. regilla	PE150	A8_80k	United States of America	Oregon	Washington	Spyglass	45.541252	-122.844509
3_I35397	35397	Jadin et al. 2021	5		regilla	Included in final assembly	regilla	P. regilla	PE150	A8_80k	United States of America	Oregon	Washington	Spyglass	45.541252	-122.844509
4_I35398	35398	Jadin et al. 2021	6		regilla	Included in final assembly	regilla	P. regilla	PE150	A8_80k	United States of America	Oregon	Washington	Spyglass	45.541252	-122.844509
5_I35399	35399	Jadin et al. 2021	7		sierra	Included in final assembly	sierra	P. regilla	PE150	A8_80k	United States of America	California	Santa Clara	Hidden	37.089006	-121.739668
6_I35400	35400	Jadin et al. 2021	8		sierra	Included in final assembly	sierra	P. regilla	PE150	A8_80k	United States of America	California	Santa Clara	Hidden	37.089006	-121.739668
7_I35401	35401	Jadin et al. 2021	9		sierra	Included in final assembly	sierra	P. regilla	PE150	A8_80k	United States of America	California	Santa Clara	Hidden	37.089006	-121.739668
8_I35402	35402	Jadin et al. 2021	10		sierra	Included in final assembly	sierra	P. regilla	PE150	A8_80k	United States of America	Oregon	Klamath	North	42.661316	-122.225496
9_I35403	35403	Jadin et al. 2021	11		sierra	Included in final assembly	sierra	P. regilla	PE150	A8_80k	United States of America	Oregon	Klamath	North	42.661316	-122.225496
10_I35404	35404	Jadin et al. 2021	12		sierra	Included in final assembly	sierra	P. regilla	PE150	A8_80k	United States of America	Oregon	Klamath	North	42.661316	-122.225496
11_I35405	35405	Jadin et al. 2021	13		sierra	Included in final assembly	sierra	P. regilla	PE150	A8_80k	United States of America	Oregon	Klamath	DEE	42.520708	-122.243843
12_I35406	35406	Jadin et al. 2021	14		sierra	Included in final assembly	sierra	P. regilla	PE150	A8_80k	United States of America	Oregon	Klamath	DEE	42.520708	-122.243843
13_I35407	35407	Jadin et al. 2021	15		sierra	Included in final assembly	sierra	P. regilla	PE150	A8_80k	United States of America	Oregon	Klamath	DEE	42.520708	-122.243843
14_I35408	35408	Jadin et al. 2021	16		sierra	Included in final assembly	sierra	P. regilla	PE150	A8_80k	United States of America	California	Modoc	ClearLake	41.89933	-121.04413
15_I35409	35409	Jadin et al. 2021	17		sierra	Included in final assembly	sierra	P. regilla	PE150	A8_80k	United States of America	California	Modoc	ClearLake	41.89933	-121.04413
16_I35410	35410	Jadin et al. 2021	18		sierra	Included in final assembly	sierra	P. regilla	PE150	A8_80k	United States of America	California	Modoc	ClearLake	41.89933	-121.04413
17_I35411	35411	Jadin et al. 2021	19		sierra	Included in final assembly	sierra	P. regilla	PE150	A8_80k	United States of America	California	Modoc	Modoc	41.44352	-120.49656
18_I35412	35412	Jadin et al. 2021	20		sierra	Included in final assembly	sierra	P. regilla	PE150	A8_80k	United States of America	California	Modoc	Modoc	41.44352	-120.49656
19_I35413	35413	Jadin et al. 2021	21		sierra	Included in final assembly	sierra	P. regilla	PE150	A8_80k	United States of America	California	Modoc	Modoc	41.44352	-120.49656
20_I35414	35414	Jadin et al. 2021	22		sierra	Included in final assembly	sierra	P. regilla	PE150	A8_80k	United States of America	California	Shasta	BW2	40.504291	-121.434669
21_I35415	35415	Jadin et al. 2021	23		sierra	Included in final assembly	sierra	P. regilla	PE150	A8_80k	United States of America	California	Shasta	BW2	40.504291	-121.434669
22_I35416	35416	Jadin et al. 2021	24		sierra	Included in final assembly	sierra	P. regilla	PE150	A8_80k	United States of America	California	Shasta	BW2	40.504291	-121.434669
23_I35417	35417	Jadin et al. 2021	25		sierra	Included in final assembly	sierra	P. regilla	PE150	A8_80k	United States of America	California	Alameda	Quick	37.66135714	-121.931507
24_I35418	35418	Jadin et al. 2021	26		sierra	Included in final assembly	sierra	P. regilla	PE150	A8_80k	United States of America	California	Alameda	Quick	37.66135714	-121.931507
25_I35419	35419	Jadin et al. 2021	27		sierra	Included in final assembly	sierra	P. regilla	PE150	A8_80k	United States of America	California	Alameda	Quick	37.66135714	-121.931507
NA	35420	Jadin et al. 2021	28		NA	Not used	NA	NA	PE150	A8_80k	United States of America	Washington	Yakima	Cottonwood	46.585615	-120.632222
NA	35421	Jadin et al. 2021	29		NA	Not used	NA	NA	PE150	A8_80k	United States of America	Washington	Yakima	Cottonwood	46.585615	-120.632222
26_I35422	35422	Jadin et al. 2021	30		regilla	Included in final assembly	regilla	P. regilla	PE150	A8_80k	United States of America	Washington	Yakima	Cottonwood	46.585615	-120.632222
27_I35423	35423	Jadin et al. 2021	31		sierra	Included in final assembly	sierra	P. regilla	PE150	A8_80k	United States of America	California	Alameda	GDPND008	37.61994388	-121.891402
28_I35424	35424	Jadin et al. 2021	32		sierra	Included in final assembly	sierra	P. regilla	PE150	A8_80k	United States of America	California	Alameda	GDPND008	37.61994388	-121.891402
29_I35425	35425	Jadin et al. 2021	33		sierra	Included in final assembly	sierra	P. regilla	PE150	A8_80k	United States of America	California	Alameda	GDPND008	37.61994388	-121.891402
30_I35426	35426	Jadin et al. 2021	34		sierra	Included in final assembly	sierra	P. regilla	PE150	A8_80k	United States of America	Washington	Stevens	Silver Crown Lake	48.90894	-117.77848
31_I35427	35427	Jadin et al. 2021	35		sierra	Included in final assembly	sierra	P. regilla	PE150	A8_80k	United States of America	Washington	Stevens	Silver Crown Lake	48.90894	-117.77848
32_I35428	35428	Jadin et al. 2021	36		sierra	Included in final assembly	sierra	P. regilla	PE150	A8_80k	United States of America	Washington	Stevens	Silver Crown Lake	48.90894	-117.77848
33_I35429	35429	Jadin et al. 2021	37		sierra	Included in final assembly	sierra	P. regilla	PE150	A8_80k	United States of America	California	Alameda	Sheep	37.658097	-121.928906
34_I35430	35430	Jadin et al. 2021	38		sierra	Included in final assembly	sierra	P. regilla	PE150	A8_80k	United States of America	California	Alameda	Sheep	37.658097	-121.928906
35_I35431	35431	Jadin et al. 2021	39		sierra	Included in final assembly	sierra	P. regilla	PE150	A8_80k	United States of America	California	Alameda	Sheep	37.658097	-121.928906
36_I35432	35432	Jadin et al. 2021	40		sierra	Included in final assembly	sierra	P. regilla	PE150	A8_80k	United States of America	Montana	Lake	NBR26	47.3076	-114.19273
37_I35433	35433	Jadin et al. 2021	41		sierra	Included in final assembly	sierra	P. regilla	PE150	A8_80k	United States of America	Montana	Lake	NBR26	47.3076	-114.19273
38_I35434	35434	Jadin et al. 2021	42		sierra	Included in final assembly	sierra	P. regilla	PE150	A8_80k	United States of America	Montana	Lake	NBR26	47.3076	-114.19273
39_I35435	35435	Jadin et al. 2021	43		sierra	Included in final assembly	sierra	P. regilla	PE150	A8_80k	United States of America	California	San Mateo	DR04	37.343307	-122.283436
40_I35436	35436	Jadin et al. 2021	44		sierra	Included in final assembly	sierra	P. regilla	PE150	A8_80k	United States of America	California	San Mateo	DR04	37.343307	-122.283436
41_I35437	35437	Jadin et al. 2021	45		sierra	Included in final assembly	sierra	P. regilla	PE150	A8_80k	United States of America	California	San Mateo	DR04	37.343307	-122.283436
42_I35438	35438	Jadin et al. 2021	46		regilla	Included in final assembly	regilla	P. regilla	PE150	A8_80k	United States of America	Washington	Yakima	Mary's Pond	46.574979	-120.647795
43_I35439	35439	Jadin et al. 2021	47		regilla	Included in final assembly	regilla	P. regilla	PE150	A8_80k	United States of America	Washington	Yakima	Mary's Pond	46.574979	-120.647795
44_I35440	35440	Jadin et al. 2021	48		regilla	Included in final assembly	regilla	P. regilla	PE150	A8_80k	United States of America	Washington	Yakima	Mary's Pond	46.574979	-120.647795
45_I35441	35441	Jadin et al. 2021	49		sierra	Included in final assembly	sierra	P. regilla	PE150	A8_80k	United States of America	California	San Mateo	DR02	37.334949	-122.275175
46_I35442	35442	Jadin et al. 2021	50		sierra	Included in final assembly	sierra	P. regilla	PE150	A8_80k	United States of America	California	San Mateo	DR02	37.334949	-122.275175
47_I35443	35443	Jadin et al. 2021	51		sierra	Included in final assembly	sierra	P. regilla	PE150	A8_80k	United States of America	California	San Mateo	DR02	37.334949	-122.275175
48_I35444	35444	Jadin et al. 2021	52		sierra	Included in final assembly	sierra	P. regilla	PE150	A8_80k	United States of America	Washington	Stevens	South America Pond	48.897	-117.781272
49_I35445	35445	Jadin et al. 2021	53		sierra	Included in final assembly	sierra	P. regilla	PE150	A8_80k	United States of America	Washington	Stevens	South America Pond	48.897	-117.781272
50_I35446	35446	Jadin et al. 2021	54		sierra	Included in final assembly	sierra	P. regilla	PE150	A8_80k	United States of America	Washington	Stevens	South America Pond	48.897	-117.781272
51_I35447	35447	Jadin et al. 2021	55		regilla	Included in final assembly	regilla	P. regilla	PE150	A8_80k	United States of America	Washington	Chelan	Milo Wood Pond	47.284413	-120.340035
52_I35448	35448	Jadin et al. 2021	56		regilla	Included in final assembly	regilla	P. regilla	PE150	A8_80k	United States of America	Washington	Chelan	Milo Wood Pond	47.284413	-120.340035
53_I35449	35449	Jadin et al. 2021	57		regilla	Included in final assembly	regilla	P. regilla	PE150	A8_80k	United States of America	Washington	Chelan	Milo Wood Pond	47.284413	-120.340035
54_I35450	35450	Jadin et al. 2021	58		sierra	Included in final assembly	sierra	P. regilla	PE150	A8_80k	United States of America	Montana	Sanders	Toolman Marsh	47.53547	-114.72515
55_I35451	35451	Jadin et al. 2021	59		sierra	Included in final assembly	sierra	P. regilla	PE150	A8_80k	United States of America	Montana	Sanders	Toolman Marsh	47.53547	-114.72515
56_I35452	35452	Jadin et al. 2021	60		sierra	Included in final assembly	sierra	P. regilla	PE150	A8_80k	United States of America	Montana	Sanders	Toolman Marsh	47.53547	-114.72515
57_I35453	35453	Jadin et al. 2021	61		sierra	Included in final assembly	sierra	P. regilla	PE150	A8_80k	United States of America	Washington	Spokane	East Pond Dishman Hills	47.65	-117.29
58_I35454	35454	Jadin et al. 2021	62		sierra	Included in final assembly	sierra	P. regilla	PE150	A8_80k	United States of America	Washington	Spokane	East Pond Dishman Hills	47.65	-117.29
59_I35455	35455	Jadin et al. 2021	63		sierra	Included in final assembly	sierra	P. regilla	PE150	A8_80k	United States of America	Washington	Spokane	East Pond Dishman Hills	47.65	-117.29
60_I35456	35456	Jadin et al. 2021	64		sierra	Included in final assembly	sierra	P. regilla	PE150	A8_80k	United States of America	Montana	Lake	NBR	47.3076	-114.19273
61_I35457	35457	Jadin et al. 2021	65		sierra	Included in final assembly	sierra	P. regilla	PE150	A8_80k	United States of America	Montana	Lake	NBR	47.3076	-114.19273
62_I35458	35458	Jadin et al. 2021	66		sierra	Included in final assembly	sierra	P. regilla	PE150	A8_80k	United States of America	Montana	Lake	NBR	47.3076	-114.19273
63_I35459	35459	Jadin et al. 2021	67		sierra	Included in final assembly	sierra	P. regilla	PE150	A8_80k	United States of America	California	Alameda	Kevin's	37.64720844	-121.919292
64_I35460	35460	Jadin et al. 2021	68		sierra	Included in final assembly	sierra	P. regilla	PE150	A8_80k	United States of America	California	Alameda	Kevin's	37.64720844	-121.919292
65_I35461	35461	Jadin et al. 2021	69		sierra	Included in final assembly	sierra	P. regilla	PE150	A8_80k	United States of America	California	Alameda	Kevin's	37.64720844	-121.919292
NA	35462	Jadin et al. 2021	70		NA	Not used	NA	NA	PE150	A8_80k	United States of America	California	Santa Cruz	Elliot Slough	36.92462	-121.8394
66_I35463	35463	Jadin et al. 2021	71		sierra	Included in final assembly	sierra	P. regilla	PE150	A8_80k	United States of America	California	Santa Cruz	Elliot Slough	36.92462	-121.8394
67_I35464	35464	Jadin et al. 2021	72		sierra	Included in final assembly	sierra	P. regilla	PE150	A8_80k	United States of America	California	Santa Cruz	Elliot Slough	36.92462	-121.8394
68_I35465	35465	Jadin et al. 2021	73		hypochondriaca	Included in final assembly	hypo	P. hypochondriaca	PE150	A8_80k	United States of America	California	Kern	Kern NWR	35.76181	-119.58373
69_I35466	35466	Jadin et al. 2021	74		hypochondriaca	Included in final assembly	hypo	P. hypochondriaca	PE150	A8_80k	United States of America	California	Kern	Kern NWR	35.76181	-119.58373
70_I35467	35467	Jadin et al. 2021	75		hypochondriaca	Included in final assembly	hypo	P. hypochondriaca	PE150	A8_80k	United States of America	California	Kern	Kern NWR	35.76181	-119.58373
71_I35468	35468	Jadin et al. 2021	76		sierra	Included in final assembly	sierra	P. regilla	PE150	A8_80k	United States of America	California	Trinity	Lowden Pond	40.493011	-122.857846
72_I35469	35469	Jadin et al. 2021	77		sierra	Included in final assembly	sierra	P. regilla	PE150	A8_80k	United States of America	California	Trinity	Lowden Pond	40.493011	-122.857846
73_I35470	35470	Jadin et al. 2021	78		sierra	Included in final assembly	sierra	P. regilla	PE150	A8_80k	United States of America	California	Trinity	Lowden Pond	40.493011	-122.857846
74_I35471	35471	Jadin et al. 2021	79		sierra	Included in final assembly	sierra	P. regilla	PE150	A8_80k	United States of America	California	Alameda	5 Canyon 3	37.685451	-122.035217
75_I35472	35472	Jadin et al. 2021	80		sierra	Included in final assembly	sierra	P. regilla	PE150	A8_80k	United States of America	California	Alameda	5 Canyon 3	37.685451	-122.035217
76_I35473	35473	Jadin et al. 2021	81		sierra	Included in final assembly	sierra	P. regilla	PE150	A8_80k	United States of America	California	Alameda	5 Canyon 3	37.685451	-122.035217
NA	35474	Jadin et al. 2021	82		NA	Not used	NA	NA	PE150	A8_80k	United States of America	California	Santa Cruz	Santa Cruz Seascape	36.9553	-121.869165
NA	35475	Jadin et al. 2021	83		NA	Not used	NA	NA	PE150	A8_80k	United States of America	California	Santa Cruz	Santa Cruz Seascape	36.9553	-121.869165
77_I35476	35476	Jadin et al. 2021	84		sierra	Included in final assembly	sierra	P. regilla	PE150	A8_80k	United States of America	California	Santa Cruz	Santa Cruz Seascape	36.9553	-121.869165
78_I35477	35477	Jadin et al. 2021	85		regilla	Included in final assembly	regilla	P. regilla	PE150	A8_80k	United States of America	Oregon	Douglas	Dixonville 1&2	43.21082	-123.211825
79_I35478	35478	Jadin et al. 2021	86		regilla	Included in final assembly	regilla	P. regilla	PE150	A8_80k	United States of America	Oregon	Douglas	Dixonville 1&2	43.21082	-123.211825
80_I35479	35479	Jadin et al. 2021	87		regilla	Included in final assembly	regilla	P. regilla	PE150	A8_80k	United States of America	Oregon	Douglas	Dixonville 1&2	43.21082	-123.211825
81_I35480	35480	Jadin et al. 2021	88		regilla	Included in final assembly	regilla	P. regilla	PE150	A8_80k	United States of America	Oregon	Washington	Aloha	45.48922	-122.839417
82_I35481	35481	Jadin et al. 2021	89		regilla	Included in final assembly	regilla	P. regilla	PE150	A8_80k	United States of America	Oregon	Washington	Aloha	45.48922	-122.839417
83_I35482	35482	Jadin et al. 2021	90		regilla	Included in final assembly	regilla	P. regilla	PE150	A8_80k	United States of America	Oregon	Multnomah	BCE Pond 4	45.472687	-122.456588
84_I35483	35483	Jadin et al. 2021	91		regilla	Included in final assembly	regilla	P. regilla	PE150	A8_80k	United States of America	Oregon	Multnomah	BCE Pond 4	45.472687	-122.456588
85_I35484	35484	Jadin et al. 2021	92		regilla	Included in final assembly	regilla	P. regilla	PE150	A8_80k	United States of America	Oregon	Josephine	Barry's Pond	42.490253	-123.368082
86_I35485	35485	Jadin et al. 2021	93		regilla	Included in final assembly	regilla	P. regilla	PE150	A8_80k	United States of America	Oregon	Josephine	Barry's Pond	42.490253	-123.368082
87_I35486	35486	Jadin et al. 2021	94		regilla	Included in final assembly	regilla	P. regilla	PE150	A8_80k	United States of America	Oregon	Benton	Andy's Pond	44.70635	-123.209653
88_I35487	35487	Jadin et al. 2021	95		regilla	Included in final assembly	regilla	P. regilla	PE150	A8_80k	United States of America	Oregon	Benton	Andy's Pond	44.70635	-123.209653
89_I35488	35488	Jadin et al. 2021	96		regilla	Included in final assembly	regilla	P. regilla	PE150	A8_80k	United States of America	Oregon	Washington	Fanno	45.467163	-122.790306
90_I37052	37052	Jadin et al. 2021	97		regilla	Included in final assembly	regilla	P. regilla	SE200	A8_80k_D	United States of America	Oregon	Washington	Fanno	45.467163	-122.790306
91_I37053	37053	Jadin et al. 2021	98		regilla	Included in final assembly	regilla	P. regilla	SE200	A8_80k_D	United States of America	Oregon	Jackson	Cattle Pond	42.687984	-122.733472
92_I37054	37054	Jadin et al. 2021	99		regilla	Included in final assembly	regilla	P. regilla	SE200	A8_80k_D	United States of America	Oregon	Jackson	Cattle Pond	42.687984	-122.733472
93_I37055	37055	Jadin et al. 2021	100		regilla	Included in final assembly	regilla	P. regilla	SE200	A8_80k_D	United States of America	Oregon	Douglas	Carmine	43.116869	-122.586125
94_I37056	37056	Jadin et al. 2021	101		regilla	Included in final assembly	regilla	P. regilla	SE200	A8_80k_D	United States of America	Oregon	Douglas	Carmine	43.116869	-122.586125
95_I37057	37057	Jadin et al. 2021	102		sierra	Included in final assembly	sierra	P. regilla	SE200	A8_80k_D	United States of America	Oregon	Deschutes	La Pine 1B	43.675	-121.529167
96_I37058	37058	Jadin et al. 2021	103		sierra	Included in final assembly	sierra	P. regilla	SE200	A8_80k_D	United States of America	Oregon	Deschutes	La Pine 1B	43.675	-121.529167
97_I37059	37059	Jadin et al. 2021	104		sierra	Included in final assembly	sierra	P. regilla	SE200	A8_80k_D	United States of America	California	Fresno	Sierra Foothills	36.896	-119.511
98_I37060	37060	Jadin et al. 2021	105		sierra	Included in final assembly	sierra	P. regilla	SE200	A8_80k_D	United States of America	California	Fresno	Sierra Foothills	36.896	-119.511
99_I37061	37061	Jadin et al. 2021	106		regilla	Included in final assembly	regilla	P. regilla	SE200	A8_80k_D	Canada	British Columbia		Isabel Island, BC	49.5079	-122.554167
100_I37062	37062	Jadin et al. 2021	107		regilla	Included in final assembly	regilla	P. regilla	SE200	A8_80k_D	Canada	British Columbia		Isabel Island, BC	49.5079	-122.554167
101_I37063	37063	Jadin et al. 2021	108		regilla	Included in final assembly	regilla	P. regilla	SE200	A8_80k_D	Canada	British Columbia		Isabel Island, BC	49.5079	-122.554167
NA	37064	Jadin et al. 2021	109		NA	Not used	NA	NA	SE200	A8_80k_D	United States of America	California	Los Angeles	Catalina Island	33.339917	-118.333936
102_I37065	37065	Jadin et al. 2021	110		hypochondriaca	Included in final assembly	hypo	P. hypochondriaca	SE200	A8_80k_D	United States of America	California	Los Angeles	Catalina Island	33.339917	-118.333936
103_I37066	37066	Jadin et al. 2021	111		hypochondriaca	Included in final assembly	hypo	P. hypochondriaca	SE200	A8_80k_D	United States of America	California	Los Angeles	Catalina Island	33.339917	-118.333936
104_I37067	37067	Jadin et al. 2021	112		hypochondriaca	Included in final assembly	hypo	P. hypochondriaca	SE200	A8_80k_D	United States of America	California	Los Angeles	Catalina Island	33.339917	-118.333936
105_I37068	37068	MVZ	MVZ:Herp:137370		hypochondriaca	Included in final assembly	hypo	P. hypochondriaca	SE200	A8_80k_D	United States of America	California	Santa Barbara	Santa Barbara	34.6109479	-120.1991969	1-May-76
106_I37069	37069	MVZ	MVZ:Herp:137371		hypochondriaca	Included in final assembly	hypo	P. hypochondriaca	SE200	A8_80k_D	United States of America	California	Santa Barbara	Santa Barbara	34.6109479	-120.1991969	1-May-76
107_I37070	37070	MVZ	MVZ:Herp:137383		sierra	Included in final assembly	sierra	P. regilla	SE200	A8_80k_D	United States of America	Montana	Missoula	Missoula	46.816956	-113.702553	18-Apr-76
108_I37071	37071	MVZ	MVZ:Herp:137384		sierra	Included in final assembly	sierra	P. regilla	SE200	A8_80k_D	United States of America	Montana	Missoula	Missoula	46.816956	-113.702553	18-Apr-76
109_I37072	37072	MVZ	MVZ:Herp:137396		sierra	Included in final assembly	sierra	P. regilla	SE200	A8_80k_D	United States of America	California	Alpine	Alpine	38.49078	-119.80266	20-Jun-76
110_I37073	37073	MVZ	MVZ:Herp:137397		sierra	Included in final assembly	sierra	P. regilla	SE200	A8_80k_D	United States of America	California	Alpine	Alpine	38.49078	-119.80266	20-Jun-76
111_I37074	37074	MVZ	MVZ:Herp:137401		hypochondriaca	Included in final assembly	hypo	P. hypochondriaca	SE200	A8_80k_D	United States of America	Nevada	Nye	Nye	36.90861	-116.75833	26-Jun-76
112_I37075	37075	MVZ	MVZ:Herp:137402		hypochondriaca	Included in final assembly	hypo	P. hypochondriaca	SE200	A8_80k_D	United States of America	Nevada	Nye	Nye	36.90861	-116.75833	26-Jun-76
113_I37076	37076	MVZ	MVZ:Herp:145349		hypochondriaca	Included in final assembly	hypo	P. hypochondriaca	SE200	A8_80k_D	United States of America	California	Inyo	Inyo	35.936948	-117.90531	26-Mar-76
114_I37077	37077	MVZ	MVZ:Herp:145350		hypochondriaca	Included in final assembly	hypo	P. hypochondriaca	SE200	A8_80k_D	United States of America	California	Inyo	Inyo	35.936948	-117.90531	26-Mar-76
115_I37078	37078	MVZ	MVZ:Herp:145407		hypochondriaca	Included in final assembly	hypo	P. hypochondriaca	SE200	A8_80k_D	Mexico	Baja California	Isla Cedros	Isla Cedros	28.111111	-115.1777778	22-Dec-76
116_I37079	37079	MVZ	MVZ:Herp:145409		hypochondriaca	Included in final assembly	hypo	P. hypochondriaca	SE200	A8_80k_D	Mexico	Baja California	Isla Cedros	Isla Cedros	28.111111	-115.1777778	22-Dec-76
117_I37080	37080	MVZ	MVZ:Herp:145410		hypochondriaca	Included in final assembly	hypo	P. hypochondriaca	SE200	A8_80k_D	United States of America	California	San Diego	San Diego	33.3653	-117.0321	9-May-77
118_I37081	37081	MVZ	MVZ:Herp:145412		hypochondriaca	Included in final assembly	hypo	P. hypochondriaca	SE200	A8_80k_D	United States of America	California	Inyo	Inyo	36.112461	-117.174558	30-Mar-77
119_I37082	37082	MVZ	MVZ:Herp:145413		hypochondriaca	Included in final assembly	hypo	P. hypochondriaca	SE200	A8_80k_D	United States of America	California	Inyo	Inyo	36.112461	-117.174558	30-Mar-77
120_I37083	37083	MVZ	MVZ:Herp:150010		sierra	Included in final assembly	sierra	P. regilla	SE200	A8_80k_D	United States of America	California	Shasta	Shasta	40.4679635	-121.8847118	30-May-77
121_I37084	37084	MVZ	MVZ:Herp:164610		hypochondriaca	Included in final assembly	hypo	P. hypochondriaca	SE200	A8_80k_D	United States of America	California	Inyo	Inyo	35.829537	-117.39367	26-May-79
122_I37085	37085	MVZ	MVZ:Herp:164611		hypochondriaca	Included in final assembly	hypo	P. hypochondriaca	SE200	A8_80k_D	United States of America	California	Inyo	Inyo	35.829537	-117.39367	26-May-79
NA	37086	MVZ	MVZ:Herp:220013		NA	Not used	NA	NA	SE200	A8_80k_D	United States of America	California	San Diego	San Diego	32.97	-116.73	19-Mar-92
123_I37087	37087	MVZ	MVZ:Herp:228754		sierra	Included in final assembly	sierra	P. regilla	SE200	A8_80k_D	United States of America	California	El Dorado	El Dorado	38.8963971	-120.658329	1-May-98
124_I37088	37088	MVZ	MVZ:Herp:229175		sierra	Included in final assembly	sierra	P. regilla	SE200	A8_80k_D	United States of America	California	Sutter	Sutter	39.20568	-121.81982	22-Jul-98
125_I37089	37089	MVZ	MVZ:Herp:233337		hypochondriaca	Included in final assembly	hypo	P. hypochondriaca	SE200	A8_80k_D	United States of America	California	Los Angeles	Los Angeles	34.11175	-118.7724167	21-Dec-01
126_I37090	37090	MVZ	MVZ:Herp:240769		sierra	Included in final assembly	sierra	P. regilla	SE200	A8_80k_D	United States of America	California	Mariposa	Mariposa	37.7062	-119.5885	14-Jul-03
127_I37091	37091	MVZ	MVZ:Herp:240770		sierra	Included in final assembly	sierra	P. regilla	SE200	A8_80k_D	United States of America	California	Mariposa	Mariposa	37.7062	-119.5885	14-Jul-03
128_I37092	37092	MVZ	MVZ:Herp:243252		undetermined	Included in final assembly	sierra	P. regilla	SE200	A8_80k_D	United States of America	California	Tulare	Tulare	36.692	-118.948	25-Mar-01
129_I37093	37093	MVZ	MVZ:Herp:246045		sierra	Included in final assembly	sierra	P. regilla	SE200	A8_80k_D	United States of America	California	Madera	Madera	37.39532	-119.63197	6-Dec-03
130_I37094	37094	MVZ	MVZ:Herp:249957		sierra	Included in final assembly	sierra	P. regilla	SE200	A8_80k_D	United States of America	California	Mono	Mono	38.18458	-119.58434	18-Aug-05
131_I37095	37095	MVZ	MVZ:Herp:249958		sierra	Included in final assembly	sierra	P. regilla	SE200	A8_80k_D	United States of America	California	Mono	Mono	38.18458	-119.58434	18-Aug-05
132_I37096	37096	MVZ	MVZ:Herp:249999		sierra	Included in final assembly	sierra	P. regilla	SE200	A8_80k_D	United States of America	California	Tuolumne	Tuolumne	37.98054	-119.7862	4-Aug-05
133_I37097	37097	MVZ	MVZ:Herp:250000		sierra	Included in final assembly	sierra	P. regilla	SE200	A8_80k_D	United States of America	California	Tuolumne	Tuolumne	37.98054	-119.7862	4-Aug-05
134_I37098	37098	MVZ	MVZ:Herp:265552		hypochondriaca	Included in final assembly	hypo	P. hypochondriaca	SE200	A8_80k_D	United States of America	California	Kern	Kern	35.57658	-118.25123	25-Jul-10
135_I37099	37099	MVZ	MVZ:Herp:272809		undetermined	Included in final assembly	sierra	P. regilla	SE200	A8_80k_D	United States of America	California	Humboldt	Humboldt	40.69283	-124.27447	2/8/2014
136_I37100	37100	UAM	UAM:Herp:178		regilla	Included in final assembly	regilla	P. regilla	SE200	A8_80k_D	United States of America	Alaska	Ketchikan Gateway	WardCreekAL	55.4	-131.7166667	15-Jun-91
137_I37101	37101	UAM	UAM:Herp:179		regilla	Included in final assembly	regilla	P. regilla	SE200	A8_80k_D	United States of America	Alaska	Ketchikan Gateway	WardCreekAL	55.4	-131.7166667	15-Jun-91
138_I37102	37102	UAM	UAM:Herp:384		regilla	Included in final assembly	regilla	P. regilla	SE200	A8_80k_D	United States of America	Alaska	Sitka City	Sitka_AL	57.05518333	-135.3206583	6/8/2013
139_I37103	37103	UWBM	UWBM:Herp:7239		regilla	Included in final assembly	regilla	P. regilla	SE200	A8_80k_D	United States of America	Washington	Kittitas	Easton_WA	47.22	-121.13	24-Apr-12
140_I37104	37104	UWBM	UWBM:Herp:8096		undetermined	Included in final assembly	sierra	P. regilla	SE200	A8_80k_D	United States of America	Oregon	Sherman	Fulton Canyon Road	45.64694	-120.88028	9 Aug. 2013
141_I37105	37105	UWBM	UWBM:Herp:8097		undetermined	Included in final assembly	sierra	P. regilla	SE200	A8_80k_D	United States of America	Oregon	Sherman	Fulton Canyon Road	45.64694	-120.88028	9 Aug. 2013
142_I37106	37106	UWBM	UWBM:Herp:8098		undetermined	Included in final assembly	sierra	P. regilla	SE200	A8_80k_D	United States of America	Oregon	Sherman	Fulton Canyon Road	45.64694	-120.88028	9 Aug. 2013
143_I37107	37107	UWBM	UWBM:Herp:8099		undetermined	Included in final assembly	sierra	P. regilla	SE200	A8_80k_D	United States of America	Oregon	Sherman	Fulton Canyon Road	45.64694	-120.88028	9 Aug. 2013
144_I37108	37108	UWBM	UWBM:Herp:8117		regilla	Included in final assembly	regilla	P. regilla	SE200	A8_80k_D	United States of America	Washington	San Juan	N end of Henry Island, San Juan Islands	48.603988	-123.188244	18-May-13	Original coordinates given were 48.600591, -122.96186 but do not match the locality description.
145_I37109	37109	UWBM	UWBM:Herp:8118		regilla	Included in final assembly	regilla	P. regilla	SE200	A8_80k_D	United States of America	Washington	San Juan	N end of Henry Island, San Juan Islands	48.603988	-123.188244	18-May-13	Original coordinates given were 48.600591, -122.96186 but do not match the locality description.
146_I37110	37110	UNAM	EGB 101		hypochondriaca	Included in final assembly	hypo	P. hypochondriaca	SE200	A8_80k_D	Mexico	Baja California Sur		San Ignacio	27.29656	-112.90756	9/1/2005
147_I37111	37111	UNAM	EGB 102		hypochondriaca	Included in final assembly	hypo	P. hypochondriaca	SE200	A8_80k_D	Mexico	Baja California Sur		San Ignacio	27.29656	-112.90756	9/1/2005
148_I37112	37112	UNAM	EGB 121		hypochondriaca	Included in final assembly	hypo	P. hypochondriaca	SE200	A8_80k_D	Mexico	Baja California Sur		San Ignacio	27.29656	-112.90756	9/1/2005
149_I37113	37113	UNAM	EGB 98		hypochondriaca	Included in final assembly	hypo	P. hypochondriaca	SE200	A8_80k_D	Mexico	Baja California Sur		San Ignacio	27.29656	-112.90756	9/1/2005
150_I37114	37114	UNAM	EGB 127		hypochondriaca	Included in final assembly	hypo	P. hypochondriaca	SE200	A8_80k_D	Mexico	Baja California Sur		San Ignacio	27.29781	-112.90533	9/1/2005
151_I37115	37115	UNAM	EGB 85		hypochondriaca	Included in final assembly	hypo	P. hypochondriaca	SE200	A8_80k_D	Mexico	Baja California		San Ignacito	29.65853	-114.63824	9/1/2005
152_I37116	37116	UNAM	EGB 86		hypochondriaca	Included in final assembly	hypo	P. hypochondriaca	SE200	A8_80k_D	Mexico	Baja California		San Ignacito	29.65853	-114.63824	9/1/2005
NA	37117	UNAM	EGB 88		NA	Not used	NA	NA	SE200	A8_80k_D	Mexico	Baja California		San Ignacito	29.65853	-114.63824	9/1/2005
153_I37118	37118	UNAM	GP1052 B		hypochondriaca	Included in final assembly	hypo	P. hypochondriaca	SE200	A8_80k_D	Mexico	Baja California Sur		La laguna	23.52852	-110.02652
154_I37119	37119	UNAM	GP1052 E		hypochondriaca	Included in final assembly	hypo	P. hypochondriaca	SE200	A8_80k_D	Mexico	Baja California Sur		La laguna	23.52852	-110.02652
155_I37120	37120	UNAM	GP1052 F		hypochondriaca	Included in final assembly	hypo	P. hypochondriaca	SE200	A8_80k_D	Mexico	Baja California Sur		La laguna	23.52852	-110.02652
156_I37121	37121	UNAM	GP1052 G		hypochondriaca	Included in final assembly	hypo	P. hypochondriaca	SE200	A8_80k_D	Mexico	Baja California Sur		La laguna	23.52852	-110.02652
157_I37122	37122	UNAM	GP1052 H		hypochondriaca	Included in final assembly	hypo	P. hypochondriaca	SE200	A8_80k_D	Mexico	Baja California Sur		La laguna	23.52852	-110.02652
158_I37123	37123	UNAM	Vina 1		hypochondriaca	Included in final assembly	hypo	P. hypochondriaca	SE200	A8_80k_D	Mexico	Baja California		San Ignacito	29.65853	-114.63824
159_I37124	37124	UNAM	Vina 2		hypochondriaca	Included in final assembly	hypo	P. hypochondriaca	SE200	A8_80k_D	Mexico	Baja California		San Ignacito	29.65853	-114.63824
160_I37125	37125	Lemmon Lab	ECM0140		hypochondriaca	Included in final assembly	hypo	P. hypochondriaca	SE200	A8_80k_D	United States of America	California	San Bernardino	San Bernardino	34.11833	-117.14196	22-Mar-02
161_I37126	37126	Lemmon Lab	ECM0141		hypochondriaca	Included in final assembly	hypo	P. hypochondriaca	SE200	A8_80k_D	United States of America	California	San Bernardino	San Bernardino	34.11833	-117.14196	22-Mar-02
NA	37127	Lemmon Lab	ECM0142		NA	Not used	NA	NA	SE200	A8_80k_D	United States of America	California	San Bernardino	San Bernardino	34.11833	-117.14196	22-Mar-02
162_I37128	37128	Lemmon Lab	ECM2694		sierra	Included in final assembly	sierra	P. regilla	SE200	A8_80k_D	United States of America	California	Mendocino	Mendocino	39.701121	-123.659506	22-Sep-07
163_I37129	37129	FHSM	13495	JTC3070	hypochondriaca	Included in final assembly	hypo	P. hypochondriaca	SE200	A8_80k_D	United States of America	California	San Luis Obispo	San Luis Obispo	35.509	-120.47	12-Feb-06
164_I37130	37130	FHSM	13496	JTC3071	hypochondriaca	Included in final assembly	hypo	P. hypochondriaca	SE200	A8_80k_D	United States of America	California	San Luis Obispo	San Luis Obispo	35.509	-120.47	12-Feb-06
165_I37131	37131	FHSM	14884	JTC 3236	hypochondriaca	Included in final assembly	hypo	P. hypochondriaca	SE200	A8_80k_D	United States of America	California	San Luis Obispo	San Luis Obispo	35.392222	-120.473611	4/4/2010
166_I37132	37132	FHSM	14885	JTC 3237	hypochondriaca	Included in final assembly	hypo	P. hypochondriaca	SE200	A8_80k_D	United States of America	California	San Luis Obispo	San Luis Obispo	35.392222	-120.473611	4/4/2010
167_I37133	37133	FHSM	14886	JTC 3238	hypochondriaca	Included in final assembly	hypo	P. hypochondriaca	SE200	A8_80k_D	United States of America	California	San Luis Obispo	San Luis Obispo	35.392222	-120.473611	4/4/2010
168_I37134	37134	FHSM	14887	JTC 3275	regilla	Included in final assembly	regilla	P. regilla	SE200	A8_80k_D	United States of America	Oregon	Clackamas	Clackamas	45.4299	-122.37357	4/4/2010
169_I37135	37135	FHSM	14888	JTC 3276	regilla	Included in final assembly	regilla	P. regilla	SE200	A8_80k_D	United States of America	Oregon	Clackamas	Clackamas	45.4299	-122.37357	4/4/2010
170_I37136	37136	FHSM	14896	JTC 3352	hypochondriaca	Included in final assembly	hypo	P. hypochondriaca	SE200	A8_80k_D	United States of America	California	Los Angeles	Los Angeles	34.15876	-117.74626	5/7/2010
171_I37137	37137	FHSM	14897	JTC 3353	hypochondriaca	Included in final assembly	hypo	P. hypochondriaca	SE200	A8_80k_D	United States of America	California	Los Angeles	Los Angeles	34.15876	-117.74626	5/7/2010
172_I37138	37138	FHSM	14898	JTC 3354	NA	Included in final assembly	NA	P. cadaverina	SE200	A8_80k_D	United States of America	California	Los Angeles	Los Angeles	34.15876	-117.74626	5/7/2010	Misidentified. Originally identified as P. regilla.
173_I37139	37139	FHSM	14924	CRF 2235	sierra	Included in final assembly	sierra	P. regilla	SE200	A8_80k_D	United States of America	Nevada	Washoe	Washoe	39.546345	-119.832129	5/10/2010
174_I37140	37140	FHSM	14926	CRF 2230	hypochondriaca	Included in final assembly	hypo	P. hypochondriaca	SE200	A8_80k_D	United States of America	California	Monterey	San Luis Obispo	35.7926144	-120.782876	4/21/2010	Changed county from San Luis Obispo.
175_I37141	37141	FHSM	14927	CRF 2231	sierra	Included in final assembly	sierra	P. regilla	SE200	A8_80k_D	United States of America	Nevada	Washoe	Washoe	39.546345	-119.832129	5/10/2010
176_I37142	37142	FHSM	14928	CRF 2232	sierra	Included in final assembly	sierra	P. regilla	SE200	A8_80k_D	United States of America	Nevada	Washoe	Washoe	39.546345	-119.832129	5/10/2010
177_I37143	37143	FHSM	14935	JTC 3348	sierra	Included in final assembly	sierra	P. regilla	SE200	A8_80k_D	United States of America	California	Trinity	Trinity	40.69231	-122.86111	4/17/2010
178_I37144	37144	FHSM	14936	JTC 3349	sierra	Included in final assembly	sierra	P. regilla	SE200	A8_80k_D	United States of America	California	Trinity	Trinity	40.69231	-122.86111	4/17/2010
179_I37145	37145	FHSM	14937	JTC 3347	sierra	Included in final assembly	sierra	P. regilla	SE200	A8_80k_D	United States of America	California	Mendocino	Mendocino	39.02113	-123.67344	4/28/2010
180_I37146	37146	FHSM	14938	JTC 3350	sierra	Included in final assembly	sierra	P. regilla	SE200	A8_80k_D	United States of America	California	Trinity	Trinity	40.69231	-122.86111	4/17/2010
NA	37147	FHSM	14939	JTC 3346	NA	Not used	NA	NA	SE200	A8_80k_D	United States of America	California	Mendocino	Mendocino	39.02113	-123.67344	4/28/2010
181_I37148	37148	FHSM	14940	JTC 3345	undetermined	Included in final assembly	sierra	P. regilla	SE200	A8_80k	United States of America	California	Humboldt	Humboldt	40.89287	-124.08274	5/9/2010
182_I37149	37149	FHSM	14941	JTC 3344	undetermined	Included in final assembly	sierra	P. regilla	SE200	A8_80k	United States of America	California	Humboldt	Humboldt	40.89287	-124.08274	5/9/2010
183_I37150	37150	FHSM	14956	JTC 3371	sierra	Included in final assembly	sierra	P. regilla	SE200	A8_80k	United States of America	California	Sonoma	Sonoma	38.51854	-123.24648	3/30/2010
184_I37151	37151	FHSM	14957	JTC 3372	sierra	Included in final assembly	sierra	P. regilla	SE200	A8_80k	United States of America	California	Sonoma	Sonoma	38.51854	-123.24648	3/30/2010
185_I37152	37152	FHSM	14958	JTC 3370	sierra	Included in final assembly	sierra	P. regilla	SE200	A8_80k	United States of America	California	Mendocino	Mendocino	39.17995	-123.66371	3/28/2010
186_I37153	37153	FHSM	15040	SSS 32480	hypochondriaca	Included in final assembly	hypo	P. hypochondriaca	SE200	A8_80k	United States of America	California	Santa Barbara	Santa Barbara	34.87143	-120.3717	3/5/2010
187_I37154	37154	FHSM	15041	SSS 32481	hypochondriaca	Included in final assembly	hypo	P. hypochondriaca	SE200	A8_80k	United States of America	California	Santa Barbara	Santa Barbara	34.87143	-120.3717	3/5/2010
188_I37155	37155	FHSM	15044	SSS 32484	hypochondriaca	Included in final assembly	hypo	P. hypochondriaca	SE200	A8_80k	United States of America	California	Santa Barbara	Santa Barbara	34.87143	-120.3717	3/5/2010
189_I37156	37156	FHSM	15050	SSS 32503	hypochondriaca	Included in final assembly	hypo	P. hypochondriaca	SE200	A8_80k	United States of America	California	Santa Barbara	Santa Barbara	35.0695	-120.1745	3/24/2010
190_I37157	37157	FHSM	15051	SSS 32504	hypochondriaca	Included in final assembly	hypo	P. hypochondriaca	SE200	A8_80k	United States of America	California	Santa Barbara	Santa Barbara	35.0695	-120.1745	3/24/2010
191_I37158	37158	FHSM	15058	SSS 32518	hypochondriaca	Included in final assembly	hypo	P. hypochondriaca	SE200	A8_80k	United States of America	California	Santa Barbara	Santa Barbara	34.4696	-119.70712	4/9/2010
192_I37159	37159	FHSM	15059	SSS 32519	hypochondriaca	Included in final assembly	hypo	P. hypochondriaca	SE200	A8_80k	United States of America	California	Santa Barbara	Santa Barbara	34.4696	-119.70712	4/9/2010
193_I37160	37160	FHSM	15060	SSS 32520	hypochondriaca	Included in final assembly	hypo	P. hypochondriaca	SE200	A8_80k	United States of America	California	Santa Barbara	Santa Barbara	34.4696	-119.70712	4/9/2010
194_I37161	37161	FHSM	15062	SSS 32522	hypochondriaca	Included in final assembly	hypo	P. hypochondriaca	SE200	A8_80k	United States of America	California	Kern	Kern	35.01891	-118.62736	4/16/2010
195_I37162	37162	FHSM	15063	SSS 32523	hypochondriaca	Included in final assembly	hypo	P. hypochondriaca	SE200	A8_80k	United States of America	California	Kern	Kern	35.01891	-118.62736	4/16/2010
196_I37163	37163	FHSM	15066	SSS 32526	hypochondriaca	Included in final assembly	hypo	P. hypochondriaca	SE200	A8_80k	United States of America	California	Kern	Kern	35.01891	-118.62736	4/16/2010
197_I37164	37164	FHSM	15067	SSS 32527	hypochondriaca	Included in final assembly	hypo	P. hypochondriaca	SE200	A8_80k	United States of America	California	Ventura	Ventura	34.54612	-118.76781	4/18/2010
198_I37165	37165	FHSM	15068	SSS 32531	hypochondriaca	Included in final assembly	hypo	P. hypochondriaca	SE200	A8_80k	United States of America	California	San Luis Obispo	San Luis Obispo	35.6692	-120.2202	5/1/2010
199_I37166	37166	FHSM	15071	SSS 32534	hypochondriaca	Included in final assembly	hypo	P. hypochondriaca	SE200	A8_80k	United States of America	California	San Luis Obispo	San Luis Obispo	35.6692	-120.2202	5/1/2010
200_I37167	37167	FHSM	15072	SSS 32535	hypochondriaca	Included in final assembly	hypo	P. hypochondriaca	SE200	A8_80k	United States of America	California	San Luis Obispo	San Luis Obispo	35.6692	-120.2202	5/1/2010
201_I37168	37168	FHSM	15075	SSS 32541	hypochondriaca	Included in final assembly	hypo	P. hypochondriaca	SE200	A8_80k	United States of America	California	Ventura	Ventura	34.5542	-119.2401	5/16/2010
202_I37169	37169	FHSM	15076	SSS 32542	hypochondriaca	Included in final assembly	hypo	P. hypochondriaca	SE200	A8_80k	United States of America	California	Santa Barbara	Santa Barbara	34.7878	-120.453	5/18/2010
203_I37170	37170	FHSM	15080	SSS 32546	hypochondriaca	Included in final assembly	hypo	P. hypochondriaca	SE200	A8_80k	United States of America	California	Santa Barbara	Santa Barbara	34.7876	-120.4663	5/18/2010
204_I37171	37171	FHSM	15090	SSS 32556	hypochondriaca	Included in final assembly	hypo	P. hypochondriaca	SE200	A8_80k	United States of America	California	Santa Barbara	Santa Barbara	34.6058	-120.6272	5/19/2010
205_I37172	37172	FHSM	15091	SSS 32557	hypochondriaca	Included in final assembly	hypo	P. hypochondriaca	SE200	A8_80k	United States of America	California	Santa Barbara	Santa Barbara	34.6058	-120.6272	5/19/2010
206_I37173	37173	FHSM	15093	SSS 32559	hypochondriaca	Included in final assembly	hypo	P. hypochondriaca	SE200	A8_80k	United States of America	California	Santa Barbara	Santa Barbara	34.6058	-120.6272	5/19/2010
207_I37174	37174	FHSM	15100	SSS 32566	hypochondriaca	Included in final assembly	hypo	P. hypochondriaca	SE200	A8_80k	United States of America	California	Ventura	Ventura	34.68359	-118.84417	6/6/2010
208_I37175	37175	FHSM	15101	SSS 32567	hypochondriaca	Included in final assembly	hypo	P. hypochondriaca	SE200	A8_80k	United States of America	California	Kern	Kern	35.30135	-118.47172	6/6/2010
209_I37176	37176	FHSM	15103	SSS 32569	hypochondriaca	Included in final assembly	hypo	P. hypochondriaca	SE200	A8_80k	United States of America	California	Kern	Kern	35.30135	-118.47172	6/6/2010
210_I37177	37177	FHSM	15104	SSS 32570	hypochondriaca	Included in final assembly	hypo	P. hypochondriaca	SE200	A8_80k	United States of America	California	Kern	Kern	35.30135	-118.47172	6/6/2010
211_I37178	37178	FHSM	15110	SSS 32576	hypochondriaca	Included in final assembly	hypo	P. hypochondriaca	SE200	A8_80k	United States of America	California	Ventura	Ventura	34.5597	-119.1612	6/9/2010
212_I37179	37179	FHSM	15112	SSS 32578	hypochondriaca	Included in final assembly	hypo	P. hypochondriaca	SE200	A8_80k	United States of America	California	Ventura	Ventura	34.5597	-119.1612	6/9/2010
213_I37180	37180	FHSM	15113	SSS 32579	hypochondriaca	Included in final assembly	hypo	P. hypochondriaca	SE200	A8_80k	United States of America	California	Ventura	Ventura	34.5597	-119.1612	6/9/2010
214_I37181	37181	FHSM	15120	SSS 32586	hypochondriaca	Included in final assembly	hypo	P. hypochondriaca	SE200	A8_80k	United States of America	California	Kern	Ventura	35.5419	-118.766	6/13/2010	Changed county from Ventura.
215_I37182	37182	FHSM	15121	SSS 32587	hypochondriaca	Included in final assembly	hypo	P. hypochondriaca	SE200	A8_80k	United States of America	California	Kern	Ventura	35.5419	-118.766	6/13/2010	Changed county from Ventura.
216_I37183	37183	FHSM	15124	SSS 32590	hypochondriaca	Included in final assembly	hypo	P. hypochondriaca	SE200	A8_80k	United States of America	California	Kern	Ventura	35.5419	-118.766	6/13/2010	Changed county from Ventura.
217_I37184	37184	Lemmon Lab	ECM0143		NA	Included in final assembly	NA	P. cadaverina	SE200	A8_80k	United States of America	California	San Bernardino		34.11833	-117.14196
218_I37185	37185	Lemmon Lab	ECM0145		NA	Included in final assembly	NA	P. cadaverina	SE200	A8_80k	United States of America	California	San Bernardino		34.11833	-117.14196
