## Supplementary Table S2 for "The Tangled History and Taxonomy of an Iconic Chorus Frog Complex Clarified using Genomic Analyses"

GADMA diverence time estimates under different mutation rates and generation times
hypo-north (3 populations GADMA analysis)	1 year	3 years	5 years
2.00E-09	2129689	6389068	10648447
5.97E-09	713464	2140391	3567319
1.00E-08	425938	1277814	2129689
regilla-sierra (3 pops)	1 year	3 years	5 years
2.00E-09	64448	193345	322241
5.97E-09	21591	64772	107953
1.00E-08	12890	38669	64448
hypo-north (2 pops)	1 year	3 years	5 years
2.00E-09	1583788	4751363	7918938
5.97E-09	530582	1591746	2652910
1.00E-08	316758	950273	1583788
3rd time interval (2 pops)	1 year	3 years	5 years
2.00E-09	46718	140155	233591
5.97E-09	15651	46953	78255
1.00E-08	9344	28031	46718
4th time interval (2 pops)	1 year	3 years	5 years
2.00E-09	26244	78732	131220
5.97E-09	8792	26376	43960
1.00E-08	5249	15746	26244
