## Supplementary Table S3 for "The Tangled History and Taxonomy of an Iconic Chorus Frog Complex Clarified using Genomic Analyses"

Proportion of migrants per generation
Migration pairs	GADMA (3 pops - 3rd time interval)
regilla -> sierra	2.46E-05
sierra -> regilla	1.02E-05
hypo -> sierra	6.37E-06
sierra -> hypo	1.71E-06
hypo -> regilla	4.46E-06
regilla -> hypo	8.29E-06
Migration pairs	GADMA (2 pops - 3rd time interval)	GADMA (2 pops - 4th time interval)
hypo -> north	0	1.35E-05
north -> hypo	1.08E-06	1.53E-05
Effective Population size estimates
Effective Population Size (GADMA - 2 pops)	end of 3rd time interval	end of 4th time interval
hypo	39091	210695
north	59137	146240
Effective Population Size (GADMA - 3 pops)	end of 3rd time interval
hypo	94128
regilla	26401
sierra	472307
Number of migrants per generation
Migration pairs	hhsd - split	GADMA (2 pops - 3rd time interval)	GADMA (2 pops - 4th time interval)
hypo -> north	0.05	0.00	1.98
north -> hypo	0.15	0.04	3.21
Migration pairs	hhsd - merge	GADMA (3 pops - 3rd time interval)
regilla -> sierra	0.17	11.63
sierra -> regilla	0.42	0.27
hypo -> sierra	0.04	3.01
sierra -> hypo	0.16	0.16
hypo -> regilla	NA	0.12
regilla -> hypo	NA	0.78
